# Integrated transcriptomics and proteomics define the TRP channel hierarchy in mouse cortex

**DOI:** 10.64898/2026.04.07.716663

**Authors:** Muhammad Bilal, Karthik Subramanian Krishnan, A.J. Sethi, Natasha Vassileff, Jereme G. Spiers, Rippei Hayashi, Ehsan Kheradpezhouh

## Abstract

Transient receptor potential (TRP) channels are evolutionarily conserved polymodal cation channels that mediate diverse sensory functions across the animal kingdom. Although TRP channels play key roles in peripheral sensation, their expression and functional relevance in the cerebral cortex remain poorly defined. Here, we integrate long- and short-read transcriptomics, targeted qPCR and membrane-aware proteomics to quantify TRP family members in adult mouse cortex. Across transcriptomic platforms, cortical TRP expression is dominated by TRPML, TRPC, and TRPM subfamilies, with lower representation of TRPP/TRPV, whereas *Trpa1* and *Trpv1* lie near empirical detection thresholds. Our proteomic workflow yields reproducible protein-level evidence for a subset of cortical TRPs, including TRPV2, TRPC4, TRPM3, TRPM7 and TRPP2, consistent with transcript rank order, while TRPA1/TRPV1 do not meet replicate-level protein-group detection criteria under 1% FDR control. Together, these multi-platform measurements establish a quantitative reference for cortical TRP biology and a framework for profiling low-abundance ion channels in complex brain tissue.
