## Supplementary Table for "Integrated transcriptomics and proteomics define the TRP channel hierarchy in mouse cortex": Supplementary Table 2 Known and novel TRP isoforms in adult mouse cortex (Nanopore).xlsx

### Sheet: Known_TRP_isoforms_TPMs
gene_id	gene_name	transcript_id	mean_TPM
ENSMUSG00000004567	Mcoln1	ENSMUST00000004683	44.9316
ENSMUSG00000032839	Trpc1	ENSMUST00000189137	40.4384
ENSMUSG00000034462	Pkd2	ENSMUST00000086831	18.1769
ENSMUSG00000052387	Trpm3	ENSMUST00000237357	15.726
ENSMUSG00000027365	Trpm7	ENSMUST00000103224	7.1482
ENSMUSG00000027716	Trpc3	ENSMUST00000029271	6.5355
ENSMUSG00000018507	Trpv2	ENSMUST00000018651	4.28892
ENSMUSG00000009292	Trpm2	ENSMUST00000153842	3.67622
ENSMUSG00000031997	Trpc6	ENSMUST00000050433	3.67622
ENSMUSG00000027748	Trpc4	ENSMUST00000029311	3.06352
ENSMUSG00000004567	Mcoln1	ENSMUST00000161705	3.06352
ENSMUSG00000009292	Trpm2	ENSMUST00000105401	2.24658
ENSMUSG00000038260	Trpm4	ENSMUST00000211743	1.63387
ENSMUSG00000038260	Trpm4	ENSMUST00000209506	1.63387
ENSMUSG00000027365	Trpm7	ENSMUST00000028843	1.42964
ENSMUSG00000027748	Trpc4	ENSMUST00000200048	1.42964
ENSMUSG00000024727	Trpm6	ENSMUST00000040489	1.42964
ENSMUSG00000018507	Trpv2	ENSMUST00000102643	1.22541
ENSMUSG00000029868	Trpv6	ENSMUST00000031902	1.02117
ENSMUSG00000052387	Trpm3	ENSMUST00000237223	0.816937
ENSMUSG00000038260	Trpm4	ENSMUST00000209239	0.612703
ENSMUSG00000100254	Trpc2	ENSMUST00000124189	0.612703
ENSMUSG00000038260	Trpm4	ENSMUST00000042194	0.612703
ENSMUSG00000027748	Trpc4	ENSMUST00000200341	0.408469
ENSMUSG00000014158	Trpv4	ENSMUST00000071968	0.408469
ENSMUSG00000014503	Pkd2l2	ENSMUST00000235732	0.408469
ENSMUSG00000009292	Trpm2	ENSMUST00000105399	0.204234
ENSMUSG00000009292	Trpm2	ENSMUST00000140471	0.204234
ENSMUSG00000027716	Trpc3	ENSMUST00000133542	0.204234
ENSMUSG00000027716	Trpc3	ENSMUST00000123220	0.204234
ENSMUSG00000018507	Trpv2	ENSMUST00000151195	0.204234
ENSMUSG00000014158	Trpv4	ENSMUST00000112225	0.204234
ENSMUSG00000027748	Trpc4	ENSMUST00000199359	0.204234

### Sheet: Novel_TRP_isoforms_TPMs
gene_id	transcript_id	structural_category	mean_TPM	rep1	rep2	rep3
ENSMUSG00000004567	transcript42.8.nic	novel_in_catalog	4.06963	2.1746	3.36427	6.67
ENSMUSG00000014503	transcript1448.18.nnic	novel_in_catalog	4.23667	6.52381	3.36427	2.82192
ENSMUSG00000018507	transcript4416.11.nic	novel_in_catalog	7.48506	13.0476	5.04641	4.36115
ENSMUSG00000021541	transcript2626.13.nnic	novel_not_in_catalog	3.61105	0	6.72855	4.10462
ENSMUSG00000027748	transcript1443.3.nic	novel_in_catalog	1.72001	0	3.36427	1.79577
ENSMUSG00000029868	transcript1584.6.nnic	novel_in_catalog	4.41456	4.34921	5.04641	3.84808
ENSMUSG00000034462	transcript4876.5.nic	novel_not_in_catalog	1.6345	0	3.36427	1.53923
