## Supplementary Table for "Integrated transcriptomics and proteomics define the TRP channel hierarchy in mouse cortex": Supplementary Table 4 qPCR Ct values and TaqMan assay information in whole cortex and FACS-sorted populations..xlsx

### Sheet: TRP_genes_whole_cortex_Ct
Gene	Mean_Ct_N1	Mean_Ct_N2	Mean_Ct_N3	Mean_Ct
Trpa1	33.3624	33.3571	31.9108	32.8768
Trpc1	24.6792	25.0222	23.9721	24.5579
Trpc2	31.0253	31.8947	30.4882	31.1361
Trpc3	26.2437	26.4682	25.2557	25.9892
Trpc4	26.2838	26.9247	25.4579	26.2221
Trpc5	25.3658	25.6994	24.9514	25.3389
Trpc6	27.3381	28.3979	26.9688	27.5683
Trpc7	29.4019	30.8429	29.3056	29.8501
Gapdh	17.2801	17.4601	17.0327	17.2577
Trpm1	34.3234	34.798	32.7458	33.9558
Trpm2	27.7283	27.8536	26.426	27.336
Trpm3	25.5021	26.0493	24.6565	25.4026
Trpm4	28.3086	28.3673	27.0091	27.895
Trpm5	29.3433	28.5275	28.6172	28.8294
Trpm6	31.3186	31.4238	29.8802	30.8742
Trpm7	24.7252	25.3497	24.1621	24.7457
Trpm8	35.0981	34.9496	34.1217	34.7231
Mcoln1	26.3261	27.0086	25.2915	26.2087
Mcoln2	37.7852	38.6729	38.1584	38.2055
Mcoln3
Pkd2	25.2519	26.1673	24.4879	25.3024
Pkd2l1	31.3786	33.5428	31.5182	32.1465
Pkd2l2	31.0961	32.7752	31.6598	31.8437
Trpv1	32.8628	33.6468	32.4508	32.9868
Trpv2	26.5673	27.3091	25.9181	26.5982
Trpv3	30.346	31.1026	30.0565	30.5017
Trpv4	29.7079	30.3709	28.8045	29.6277
Trpv5
Trpv6	30.6995	31.3667	29.9289	30.6651
Relative to Gapdh
Gene	Relative_Expression_Mean	Relative_Expression_SEM
Trpa1	2.13e-05	5.96e-06
Trpc1	0.00645448	0.00086605
Trpc2	6.9e-05	1.28e-05
Trpc3	0.00243071	0.000458414
Trpc4	0.00209091	0.000437069
Trpc5	0.00370762	0.000238143
Trpc6	0.000822895	0.000158353
Trpc7	0.000173358	4.04e-05
Gapdh	1	0
Trpm1	1.07e-05	3.99e-06
Trpm2	0.000982091	0.00025262
Trpm3	0.0036719	0.000732009
Trpm4	0.00066407	0.000164771
Trpm5	0.000341765	6.76e-05
Trpm6	8.59e-05	2.49e-05
Trpm7	0.00569933	0.000844781
Trpm8	5.65e-06	8.28e-07
Mcoln1	0.00216402	0.000573338
Mcoln2	5.07e-07	8.29e-08
Mcoln3
Pkd2	0.0040249	0.000954593
Pkd2l1	3.83e-05	1.26e-05
Pkd2l2	4.45e-05	1.32e-05
Trpv1	1.89e-05	2.82e-06
Trpv2	0.00159987	0.000297451
Trpv3	0.000104966	1.34e-05
Trpv4	0.000199114	4.59e-05
Trpv5
Trpv6	9.59e-05	1.92e-05

### Sheet: FACS_Ct
TRPA1_TRPV1_Ct_values
Cell_Type	Gene	Mean_Ct	Gapdh_Ct
Neurons	A1		23.14
Neurons	V1	36.9	23.14
Astrocytes	A1		23.24
Astrocytes	V1	42.69	23.24
Double_Positive	A1	38.26	22.8
Double_Positive	V1	37.12	22.8
Other_TRP_genes_Ct
Cell_Type	Gene	Mean_Ct	Gapdh_Ct
Neurons	Mcoln1	30.41	22.94
Double_Positive	Mcoln1	30.41	22.83
Astrocytes	Mcoln1	31.14	23.43
Neurons	C6	33.69	22.94
Double_Positive	C6	33.55	22.83
Astrocytes	C6	34.23	23.43
Neurons	M2	31.97	22.94
Double_Positive	M2	32.18	22.83
Astrocytes	M2	32.77	23.43
Neurons	M3	30.11	22.94
Double_Positive	M3	30.1	22.83
Astrocytes	M3	30.81	23.43
Neurons	V2	30.98	22.94
Double_Positive	V2	31.86	22.83
Astrocytes	V2	33.02	23.43

### Sheet: TaqMan_assay_probes
Gene Name	ID	Link
C-Family
Trpc1	Mm00441975_m1	https://www.thermofisher.com/taqman-gene-expression/product/Mm00441975_m1?CID=&ICID=&subtype=
Trpc2	Mm00441984_m1	https://www.thermofisher.com/taqman-gene-expression/product/Mm00441984_m1?CID=&ICID=&subtype=
Trpc3	Mm00444690_m1	https://www.thermofisher.com/taqman-gene-expression/product/Mm00444690_m1?CID=&ICID=&subtype=
Trpc4	Mm00444280_m1	https://www.thermofisher.com/taqman-gene-expression/product/Mm00444280_m1?CID=&ICID=&subtype=
Trpc5	Mm00437183_m1	https://www.thermofisher.com/taqman-gene-expression/product/Mm00437183_m1?CID=&ICID=&subtype=
Trpc6	Mm01176083_m1	https://www.thermofisher.com/taqman-gene-expression/product/Mm01176083_m1?CID=&ICID=&subtype=
Trpc7	Mm00442606_m1	https://www.thermofisher.com/taqman-gene-expression/product/Mm00442606_m1?CID=&ICID=&subtype=
M-Family
Trpm1	Mm00450619_m1	https://www.thermofisher.com/taqman-gene-expression/product/Mm00450619_m1?CID=&ICID=&subtype=
Trpm2	Mm00663098_m1	https://www.thermofisher.com/taqman-gene-expression/product/Mm00663098_m1?CID=&ICID=&subtype=
Trpm3	Mm01210379_m1	https://www.thermofisher.com/taqman-gene-expression/product/Mm01210379_m1?CID=&ICID=&subtype=
Trpm4	Mm00613173_m1	https://www.thermofisher.com/taqman-gene-expression/product/Mm00613173_m1?CID=&ICID=&subtype=
Trpm5	Mm01129032_m1	https://www.thermofisher.com/taqman-gene-expression/product/Mm01129032_m1?CID=&ICID=&subtype=
Trpm6	Mm00463112_m1	https://www.thermofisher.com/taqman-gene-expression/product/Mm00463112_m1?CID=&ICID=&subtype=
Trpm7	Mm00457998_m1	https://www.thermofisher.com/taqman-gene-expression/product/Mm00457998_m1?CID=&ICID=&subtype=
Trpm8	Mm01299593_m1	https://www.thermofisher.com/taqman-gene-expression/product/Mm01299593_m1?CID=&ICID=&subtype=
A-Family
Trpa1	Mm01227447_m1	https://www.thermofisher.com/taqman-gene-expression/product/Mm01227447_m1?CID=&ICID=&subtype=
V-Family
Trpv1	Mm01246300_m1	https://www.thermofisher.com/taqman-gene-expression/product/Mm01246300_m1?CID=&ICID=&subtype=
Trpv2	Mm00449223_m1	https://www.thermofisher.com/taqman-gene-expression/product/Mm00449223_m1?CID=&ICID=&subtype=
Trpv3	Mm00455003_m1	https://www.thermofisher.com/taqman-gene-expression/product/Mm00455003_m1?CID=&ICID=&subtype=
Trpv4	Mm00499025_m1	https://www.thermofisher.com/taqman-gene-expression/product/Mm00499025_m1?CID=&ICID=&subtype=
Trpv5	Mm01166037_m1	https://www.thermofisher.com/taqman-gene-expression/product/Mm01166037_m1?CID=&ICID=&subtype=
Trpv6	Mm00499069_m1	https://www.thermofisher.com/taqman-gene-expression/product/Mm00499069_m1?CID=&ICID=&subtype=
Polycystins-Family
Trpp1-Pkd2	Mm00435841_m1	https://www.thermofisher.com/taqman-gene-expression/product/Mm00435841_m1?CID=&ICID=&subtype=
Trpp2-Pkd2-L1	Mm00619572_m1	https://www.thermofisher.com/taqman-gene-expression/product/Mm00619572_m1?CID=&ICID=&subtype=
Trpp2-Pkd2-L2	Mm00620096_m1	https://www.thermofisher.com/taqman-gene-expression/product/Mm00620096_m1?CID=&ICID=&subtype=
Mucolipins-Family
Trpml1-Mcoln1	Mm00522550_m1	https://www.thermofisher.com/taqman-gene-expression/product/Mm00522550_m1?CID=&ICID=&subtype=
Trpml2-Mcoln2	Mm00509849_m1	https://www.thermofisher.com/taqman-gene-expression/product/Mm00509849_m1?CID=&ICID=&subtype=
Trpml3-Mcoln3	Mm00460328_m1	https://www.thermofisher.com/taqman-gene-expression/product/Mm00460328_m1?CID=&ICID=&subtype=
Reference gene
Gapdh	Mm99999915_g1	https://www.thermofisher.com/taqman-gene-expression/product/Mm99999915_g1?CID=&ICID=&subtype=
