## Supplementary Table for "Integrated transcriptomics and proteomics define the TRP channel hierarchy in mouse cortex": Supplementary Table 5 Terminology for PRIDE ID raw data files and proteomics figures.xlsx

### Sheet: Terminology
Terminology used for naming PRIDE ID raw data files and proteomics figures
Supplementary Table S10: Mapping of PRIDE raw files to sample identifiers, tissue source, fractionation strategy, and proteomic workflow categories corresponding to the experimental design illustrated in Fig. 3
RAW file name	Fig label	Tissue	Definition / Fraction type	Workflow
C1SN.raw, C2SN.raw, C3SN.raw	SN_1, SN_2, SN_3	Cortex	Cytosolic supernatant fraction obtained following Mem-PER extraction kit	Mem-PER / cytosolic
C1.raw, C2.raw, C3.raw	Control_1, Control_2, Control_3	Cortex	Crude membrane fraction obtained from Mem-PER extraction kit	Mem-PER / membrane fraction
Control1_pellet.raw, Control2_pellet.raw, Control3_pellet.raw	Pellet_1, Pellet_2, Pellet_3	Cortex	Urea-soluble membrane fraction: acetone-precipitated membrane proteins derived from membrane fraction, resuspended in 8 M urea	Membrane-enriched (urea-soluble)
ControlPellet1.raw, ControlPellet2.raw, ControlPellet3.raw	Pelletpellet_1, Pelletpellet_2, Pelletpellet_3	Cortex	Urea-insoluble membrane fraction: re-pelleted membrane fraction after wash/spin and 50 kDa filter for increased membrane enrichment (highly hydrophobic fraction)	Membrane-enriched (urea-insoluble).
8M_C1.raw, 8M_C2.raw, 8M_C3.raw	FASP_8M_1, FASP_8M_2, FASP_8M_3	Cortex	8 M urea-denatured proteins processed using FASP	FASP / urea branch
SDS_C1.raw, SDS_C2.raw, SDS_C3.raw	FASP_SDS_1, FASP_SDS_2, FASP_SDS_3	Cortex	SDS-solubilised proteins processed using FASP	FASP / detergent branch
C1_gel.raw, C2_gel.raw, C3_gel.raw	Gel_1, Gel_2, Gel_3	Cortex	In-gel digest following SDS–PAGE separation	Gel digest
Cross-tissue validation samples
DRGSupernatant.raw	DRG_SN	DRG	Cytosolic supernatant fraction	Mem-PER / cytosolic
DRGSample.raw	DRG_Control	DRG	Crude membrane fraction	Mem-PER / membrane fraction
DRG_pellet.raw	DRG_Pellet	DRG	Urea-soluble: pellet-derived membrane protein fraction	Membrane-enriched
DRGPellet.raw	DRG_Pelletpellet	DRG	Urea-insoluble: re-pelleted membrane fraction	Membrane-enriched
DRG8M.raw	DRG_8M	DRG	8 M urea-denatured proteins processed using FASP	FASP / urea branch
KidneySupernatant.raw	Kidney_SN	Kidney	Cytosolic supernatant fraction	Mem-PER / cytosolic
KidneySample.raw	Kidney_Control	Kidney	Crude membrane fraction	Mem-PER / membrane fraction
Kidney_pellet.raw	Kidney_Pellet	Kidney	Urea-soluble: pellet-derived membrane protein fraction	Membrane-enriched
KidneyPellet.raw	Kidney_Pelletpellet	Kidney	Urea-insoluble: re-pelleted membrane fraction	Membrane-enriched
TestesSupernatant.raw	Testes_SN	Testes	Cytosolic supernatant fraction	Mem-PER / cytosolic
TestesSample.raw	Testes_Control	Testes	Crude membrane fraction	Mem-PER / membrane fraction
Testes_pellet.raw	Testes_Pellet	Testes	Urea-soluble: pellet-derived membrane protein fraction	Membrane-enriched
TestesPellet.raw	Testes_Pelletpellet	Testes	Urea-insoluble: re-pelleted membrane fraction	Membrane-enriched
Additional controls
Lung8M.raw	Lung_8M	Lung	8 M urea-denatured proteins	Urea extraction control
Skin8M.raw	Skin_8M	Skin	8 M urea-denatured proteins	Urea extraction control
Positive controls (canonical TRP target validation)
TRPA1_gel.raw, TRPV1_gel.raw	TRPA1_gel, TRPV1_gel	Positive control	In-gel digest positive control for TRPA1 and TRPV1	Positive control
TRPA1_Xeno.raw, TRPV1_Xeno.raw	TRPA1_Xeno, TRPV1_Xeno	Positive control	Xenoblot/recombinant positive control for TRPA1 and TRPV1	Positive control
